# The context-dependent, combinatorial logic of BMP signaling

**DOI:** 10.1101/2020.12.08.416503

**Authors:** Heidi Klumpe, Matthew A. Langley, James M. Linton, Christina J. Su, Yaron E. Antebi, Michael B. Elowitz

**Affiliations:** Division of Biology and Bioengineering, California Institute of Technology, Pasadena, CA 91125, USA; Division of Chemistry and Chemical Engineering, California Institute of Technology, Pasadena, CA 91125, USA; Department of Molecular Genetics, Weizmann Institute of Science, Rehovot 76100, Israel; Howard Hughes Medical Institute, Chevy Chase, MD 20815, USA; Department of Applied Physics, California Institute of Technology, Pasadena, CA 91125, USA

**Keywords:** bone morphogenetic protein, BMP, signaling pathways, cell context, combinatorial signaling, promiscuous receptor-ligand interactions, pairwise interaction analysis

## Abstract

Cell-cell communication systems typically comprise families of ligand and receptor variants that function together in combinations. Pathway activation depends in a complex way on which ligands are present and what receptors are expressed by the signal-receiving cell. To understand the combinatorial logic of such a system, we systematically measured pairwise Bone Morphogenetic Protein (BMP) ligand interactions in cells with varying receptor expression. Ligands could be classified into equivalence groups based on their profile of positive and negative synergies with other ligands. These groups varied with receptor expression, explaining how ligands can functionally replace each other in one context but not another. Context-dependent combinatorial interactions could be explained by a biochemical model based on competitive formation of alternative signaling complexes with distinct activities. Together, these results provide insights into the roles of BMP combinations in developmental and therapeutic contexts and establish a framework for analyzing other combinatorial, context-dependent signaling systems.
