## Supplementary material for "The context-dependent, combinatorial logic of BMP signaling": Key Resources Table

### Sheet: Sheet1
REAGENT or RESOURCE	SOURCE	IDENTIFIER
Antibodies
Bacterial and Virus Strains
Biological Samples
Chemicals, Peptides, and Recombinant Proteins
Fetal Bovine Serum	VWR	311K18
Fetal Bovine Serum (ES qualified)	ThermoFisher	16141
Leukemia Inhibiting Factor	ThermoFisher	Cat#ESG1107
RNAiMAX	ThermoFisher	Cat#13778075
Lipofectamine LTX	ThermoFisher	Cat#15338100
Trypsin (0.25%)	ThermoFisher	Cat#25200056
Accutase	ThermoFisher	Cat#A1110501
BMP ligands (see Table)	R&D	See Table
Critical Commerical Assays
RNAeasy mini kit	QIAGEN	Cat#74104
iScript cDNA synthesis kit	BioRad	Cat#1708890
IQ SYBR Green Supermix	BioRad	Cat#1708882
SsoAdvanced Universal probes Supermix	BioRad	Cat#1725281
Deposited Data
All flow cytometry data	This paper	https://doi.org/10.22002/D1.1693
All RT-qPCR data	This paper	https://doi.org/10.22002/D1.1693
Experimental Models: Cell Lines
NMuMG	ATCC	CRL-1636
NMuMG Sensor Line	This paper	N/A
mESC Sensor Line	Antebi, et al. 2017	N/A
NMuMG Sensor Line overexpressing BMPR1B	This paper	N/A
NMuMG Sensor Line overexpressing BMPR1B	This paper	N/A
NMuMG Sensor Line, stable BMPR2 shRNA	This paper	N/A
NMuMG Sensor Line, stable ACVR1 shRNA	This paper	N/A
NMuMG Sensor Line, stable BMPR1A shRNA	This paper	N/A
Experimental Models: Organisms/Strains
Oligonucleotides
siRNA targeting BMP receptors (see Table)	Antebi, et al. 2017	See Table
qPCR primers and probes for BMP receptors (see Table)	Antebi, et al. 2017	See Table
Recombinant DNA
pHK004_PB_MLP_BRE_H2B-C_puro	This paper	N/A
Software and Algorithms
MATLAB	MathWorks	N/A
Python	Python Software Foundation	N/A
Easyflow (MATLAB-based flow cytometry analysis software)	Antebi lab	https://github.com/AntebiLab/easyflow
Promisys (Python code for simulating ligand-receptor interactions)	Su et al.	N/A
Other
SMARTvector BMPR2-targeting shRNA viral particles (mEF1a-RFP; see Table)	Dharmacon	V3SM7598-10EG12168
SMARTvector BMPR1A-targeting shRNA viral particles (mEF1a-RFP; see Table)	Dharmacon	V3SM7598-10EG12166
SMARTvector ACVR1-targeting shRNA viral particles (mEF1a-RFP; see Table)	Dharmacon	V3SM7598-10EG11477
SMARTvector GAPDH-targeting shRNA viral particles (mEF1a-RFP)	Dharmacon	S10-002000-01
SMARTvector Non-targeting shRNA viral particles (mEF1a-RFP)	Dharmacon	S10-005000-01
