## Supplementary Tables for "The context-dependent, combinatorial logic of BMP signaling"

### Sheet: S1 Recombinant BMP Ligands and 
		NMuMG		mESC		NMuMG, BMPR1B overexpression		NMuMG, ACVRL1 overexpression		NMuMG, BMPR2 knockdown		NMuMG, ACVR1 knockdown		NMuMG, BMPR1A knockdown
Ligand	Cat. Number (R&D)	Max Concentration (ng/mL)	Fold dilution	Max Concentration (ng/mL)	Fold dilution	Max Concentration (ng/mL)	Fold dilution	Max Concentration (ng/mL)	Fold dilution	Max Concentration (ng/mL)	Fold dilution	Max Concentration (ng/mL)	Fold dilution	Max Concentration (ng/mL)	Fold dilution
BMP2	355-BM-050	759.184	12	1000	10	760	12	500	10	1000	4	500	8	1000	1.7
BMP4	5020-BP	57.2433	55.9017	1000	10	60	55	500	10	1000	6	100	10	1000	2.7
BMP5	6176-BM	5054.05	3.45919	2000	2	2500	15	2000	3	2000	2	3000	2	2000	1.9
BMP6	6325-BM-020	1837.3	4	2000	2	1000	7	2000	3	2000	2	3000	2.5	2000	2.9
BMP7	5666-BP	3678.89	3.12	2000	3	2000	10	1000	3	1000	2	3000	2	1000	2.1
BMP9	5566-BP	106.41	4.14845	1000	3.1	100	4	5	5	1000	3	3000	5	1000	10.9
BMP10	6038-BP	1298.26	9.86	1000	3.7	100	5	30	5	1000	3	100	5	2000	3.4
GDF5	853-G5	912.243	15.4673	1000	3.7	900	15	1000	4	1000	3	3000	3	1000	2.7
GDF6	855-G6-050	912.243	15.4673	1000	3.7	1000	8	1000	4	1000	3	3000	3	1000	2.7
GDF7	779-G7	912.243	15.4673	1000	3.7	50	5	1000	4	1000	3	3000	3	1000	2.7

### Sheet: S2 shRNA sequences
Target	Catalog #	Source Clone ID	Vector	Gene target sequence
BMPR2	V3SM7592-231979356	V3SVMM10_11917013	pSMART_mEF1a/TurboRFP	ACAAGCAAATACTCCATGC
BMPR2	V3SM7592-234523888	V3SVMM10_14461544	pSMART_mEF1a/TurboRFP	TATCGACCCCGTCCAATCA
BMPR2	V3SM7592-235657177	V3SVMM10_15594830	pSMART_mEF1a/TurboRFP	AGACCATAACACGTGCTCC
BMPR1A	V3SM7592-232280382	V3SVMM10_12248039	pSMART_mEF1a/TurboRFP	GTGTGAAACGCTTGCGGCC
BMPR1A	V3SM7592-233338234	V3SVMM10_13275887	pSMART_mEF1a/TurboRFP	GGAGTGGATCTGGATTGCC
BMPR1A	V3SM7592-235771879	V3SVMM10_15709538	pSMART_mEF1a/TurboRFP	AAATGGAAGTTGCTGTATT
ACVR1	V3SM7592-231384102	V3SVMM10_11321759	pSMART_mEF1a/TurboRFP	ATAAGAGGGTCGATATTTG
ACVR1	V3SM7592-232622298	V3SVMM10_12559952	pSMART_mEF1a/TurboRFP	AATAGGAATTCAATCTGGC
ACVR1	V3SM7592-236015386	V3SVMM10_15953045	pSMART_mEF1a/TurboRFP	GATCACTCGTGTACATCAG

### Sheet: S3 siRNA sequences
RNA	Source	ID #
BMPR1A siRNA	Lifetech	S201096
BMPR1A siRNA	Lifetech	S201097
BMPR2 siRNA	Lifetech	S63047
BMPR2 siRNA	Lifetech	S63048
ACVR1 siRNA	Lifetech	S61924
ACVR1 siRNA	Lifetech	S61925

### Sheet: S4 qPCR primers and probes
Gene	Forward Primer	Reverse Primer	Probe	Supermix
Bmpr1a	GAGTGGATCTGGATTGCCTTTA	CGCCATTTACCCATCCATACT	/56-FAM/ATTCAGATG/ZEN/GTTCGGCAGGTTGGT/3IABkFQ/	SsoAdvanced Universal probes
Bmpr1b	GCTTGGCTGTCAAGTTCATTAG	CAGCACTTCTGGAGGCATATAG	/56-FAM/ATGAGGTTG/ZEN/ACATCCCACCCAACA/3IABkFQ/	SsoAdvanced Universal probes
Bmpr2	GCAATCTCCCACCGAGATTTA	ACCAGCCGATTTCCAGTTAG	/56-FAM/AGAATGACG/ZEN/GCGCGTGTGTTATCA/3IABkFQ/	SsoAdvanced Universal probes
Acvr1	CACCTGGAAGTTGGCCTTAT	GCTCTTGATTGCGTCTCTTAAAC	/56-FAM/AGCTTGCAT/ZEN/CCTTGGAGTTGCTCT/3IABkFQ/	SsoAdvanced Universal probes
Alk1	TCTGCTTAGACACGACAACATC	GTTCATGGTAGTGGGTGATGAG	/56-FAM/TTCATCGCC/ZEN/TCCGACATGACTTCG/3IABkFQ/	SsoAdvanced Universal probes
Acvr2a	CGTTCGCCGTCTTTCTTATCT	GTCTGGTTGGTTCTGTCTCTTT	/56-FAM/TGCTCTTCA/ZEN/GGTGCTATACTTGGCAG/3IABkFQ/	SsoAdvanced Universal probes
Acvr2b	ATGAGTACATGCTGCCCTTC	CTTAATCGTGGGCCTCATCTT	/56-FAM/AGCTTCAGG/ZEN/AGGTGGTTGTCCAC/3IABkFQ/	SsoAdvanced Universal probes
Sdha	GGATTGCTTCTGTTTGCTTGG	AGTGGGCTGTCTTCCTTAAC	/56-FAM/TGGGCATGT/ZEN/CTCTGAGGGATTGG/3IABkFQ/	SsoAdvanced Universal probes

### Sheet: S5 Sample Parameter Set
	Ligand	Type I	Type II	Parameter
Affinity	BMP4	ACVR1	ACVR2A	0.0112
	BMP4	ACVR1	ACVR2B	0.765
	BMP4	ACVR1	BMPR2	0.0001
	BMP4	BMPR1A	ACVR2A	0.0793
	BMP4	BMPR1A	ACVR2B	66.5
	BMP4	BMPR1A	BMPR2	31.4
	BMP7	ACVR1	ACVR2A	0.000553
	BMP7	ACVR1	ACVR2B	1.36
	BMP7	ACVR1	BMPR2	0.000416
	BMP7	BMPR1A	ACVR2A	0.00283
	BMP7	BMPR1A	ACVR2B	77.9
	BMP7	BMPR1A	BMPR2	0.00261
	BMP9	ACVR1	ACVR2A	1.02
	BMP9	ACVR1	ACVR2B	12.6
	BMP9	ACVR1	BMPR2	0.0107
	BMP9	BMPR1A	ACVR2A	0.0831
	BMP9	BMPR1A	ACVR2B	100
	BMP9	BMPR1A	BMPR2	0.00254
	BMP10	ACVR1	ACVR2A	0.0001
	BMP10	ACVR1	ACVR2B	54.3
	BMP10	ACVR1	BMPR2	0.00481
	BMP10	BMPR1A	ACVR2A	0.0926
	BMP10	BMPR1A	ACVR2B	99.8
	BMP10	BMPR1A	BMPR2	0.58
	GDF5	ACVR1	ACVR2A	0.000101
	GDF5	ACVR1	ACVR2B	0.338
	GDF5	ACVR1	BMPR2	0.0001
	GDF5	BMPR1A	ACVR2A	0.000333
	GDF5	BMPR1A	ACVR2B	7.22
	GDF5	BMPR1A	BMPR2	0.000324
Efficiency	BMP4	ACVR1	ACVR2A	100
	BMP4	ACVR1	ACVR2B	0.0001
	BMP4	ACVR1	BMPR2	0.000123
	BMP4	BMPR1A	ACVR2A	0.0001
	BMP4	BMPR1A	ACVR2B	0.0001
	BMP4	BMPR1A	BMPR2	0.0493
	BMP7	ACVR1	ACVR2A	36.1
	BMP7	ACVR1	ACVR2B	10.6
	BMP7	ACVR1	BMPR2	11.6
	BMP7	BMPR1A	ACVR2A	0.292
	BMP7	BMPR1A	ACVR2B	0.0001
	BMP7	BMPR1A	BMPR2	0.0703
	BMP9	ACVR1	ACVR2A	9.97
	BMP9	ACVR1	ACVR2B	13.6
	BMP9	ACVR1	BMPR2	19.7
	BMP9	BMPR1A	ACVR2A	0.0001
	BMP9	BMPR1A	ACVR2B	0.0001
	BMP9	BMPR1A	BMPR2	0.00977
	BMP10	ACVR1	ACVR2A	0.224
	BMP10	ACVR1	ACVR2B	0.0001
	BMP10	ACVR1	BMPR2	90
	BMP10	BMPR1A	ACVR2A	0.0001
	BMP10	BMPR1A	ACVR2B	0.0001
	BMP10	BMPR1A	BMPR2	0.0459
	GDF5	ACVR1	ACVR2A	0.0001
	GDF5	ACVR1	ACVR2B	0.0001
	GDF5	ACVR1	BMPR2	0.0001
	GDF5	BMPR1A	ACVR2A	0.0001
	GDF5	BMPR1A	ACVR2B	0.0001
	GDF5	BMPR1A	BMPR2	0.0293
Receptor rescaling	-	ACVR1	-	0.224
	-	BMPR1A	-	10
	-	-	ACVR2A	2.2
	-	-	ACVR2B	1.06
	-	-	BMPR2	5.43

### Sheet: Manual Rim Classification
Cell line	Ligand pair	Automatic IC	Corrected IC
NMuMG	BMP2 + GDF5		-0.5
NMuMG	BMP4 + GDF5		-0.5
NMuMG	BMP4 + GDF7		-0.5
NMuMG	BMP2 + GDF7		-0.5
NMuMG	BMP9 + GDF6		0
mESC	BMP2 + BMP10		-1.2
mESC	BMP2 + GDF5		-0.4
mESC	BMP4 + BMP10		-1.2
BMPR2 knockdown	BMP2 + BMP5		0
BMPR2 knockdown	BMP2 + BMP6		0
BMPR2 knockdown	BMP2 + BMP7		0
ACVR1 knockdown	BMP4 + BMP9		-0.5
ACVR1 knockdown	BMP2 + BPM10		-1.3
